# Highly diverse and unknown viruses may enhance Antarctic endoliths’ adaptability

**DOI:** 10.1101/2022.12.02.518905

**Authors:** Cassandra L. Ettinger, Morgan Saunders, Laura Selbmann, Manuel Delgado-Baquerizo, Claudio Donati, Davide Albanese, Simon Roux, Susannah Tringe, Christa Pennacchio, Tijana G. del Rio, Jason E. Stajich, Claudia Coleine

## Abstract

Rock-dwelling microorganisms are key players in ecosystem functioning of Antarctic ice free-areas. Yet, little is known about their diversity and ecology. Here, we performed metagenomic analyses on rocks from across Antarctica comprising >75,000 viral operational taxonomic units (vOTUS). We found largely undescribed, highly diverse and spatially structured virus communities potentially influencing bacterial adaptation and biogeochemistry. This catalog lays the foundation for expanding knowledge of the virosphere in extreme environments.
