## Supplementary material for "Highly diverse and unknown viruses may enhance Antarctic endoliths’ adaptability": Table S1

### Sheet: Sheet1
Sample ID	Mean viral sequence length (bp)	Mean gene count	No. of VCs	No. of vOTUs	No. of viral sequences	No. of prophage	No. of Complete viral sequences	No. of High-quality viral sequences	No. of Medium-quality viral sequences	No. of Low-quality viral sequences	Geographic Area	Site	Year of collection	Rock type	Latitude	Longitude	SRA Accession No.	Bioproject
BatPronordMG_2	18539.3	23.67	35	60	61	8	2	2	4	53	Dry Valleys	Battleship Promontory	2015	Sandstone	-76.901	160.91	SRR8415799	PRJNA513364
ButProsudMG_2	20279	23.83	15	18	18	1	0	2	1	15	Dry Valleys	Battleship Promontory	2015	Sandstone	-76.901	160.91	SRR8415975	PRJNA513365
FICUS_Selbmann_11	22786.8	29.83	30	48	48	12	0	1	5	42	Dry Valleys	Battleship Promontory	2015	Sandstone	-76.901	160.91	SRR22259427	PRJNA899274
FICUS_Selbmann_12	13297.2	19.2	7	10	10	0	0	0	0	10	Dry Valleys	Battleship Promontory	2015	Sandstone	-76.901	160.91	SRR22259527	PRJNA899275
FICUS_Selbmann_13	24912.2	32.84	33	55	57	10	1	4	10	42	Dry Valleys	Battleship Promontory	2015	Sandstone	-76.901	160.91	SRR22259433	PRJNA899276
FICUS_Selbmann_14	27948.7	31.89	7	9	9	2	0	0	2	7	Dry Valleys	Battleship Promontory	2015	Sandstone	-76.901	160.91	SRR22259431	PRJNA899277
FICUS_Selbmann_17	20608.5	27.54	28	65	65	6	0	1	6	58	Dry Valleys	University Valley	2015	Sandstone	-77.875	160.74	SRR22259443	PRJNA899278
FICUS_Selbmann_18	23269.7	28.75	24	40	40	5	0	0	7	33	Dry Valleys	University Valley	2015	Sandstone	-77.875	160.739	SRR22259426	PRJNA899279
FICUS_Selbmann_19	24569.6	28.21	27	47	47	5	0	1	2	44	Dry Valleys	University Valley	2015	Sandstone	-77.875	160.739	SRR22259444	PRJNA899280
FICUS_Selbmann_2	24660.6	29.1	26	49	50	9	0	0	5	45	Dry Valleys	Linnaeus Terrace	2018	Sandstone	-77.598	161.007	SRR22259397	PRJNA899266
FICUS_Selbmann_20	21501.6	29.24	19	33	33	6	0	0	5	28	Dry Valleys	University Valley	2015	Sandstone	-77.873	160.755	SRR22259441	PRJNA899281
FICUS_Selbmann_21	19417.3	25.32	30	58	59	8	0	0	3	56	Dry Valleys	Mt. Elektra	2015	Sandstone	-77.491	160.905	SRR22259457	PRJNA899282
FICUS_Selbmann_23	28138	30.86	13	21	21	2	0	1	1	19	Dry Valleys	Mt. Elektra	2015	Sandstone	-77.491	160.905	SRR22259455	PRJNA899283
FICUS_Selbmann_24	43442	36.5	3	4	4	0	0	0	1	3	Dry Valleys	Mt. Elektra	2015	Sandstone	-77.491	160.905	SRR22259512	PRJNA899284
FICUS_Selbmann_25	25321.4	30.94	15	33	33	3	1	1	4	27	Dry Valleys	Mt. Elektra	2015	Sandstone	-77.491	160.905	SRR22259456	PRJNA899285
FICUS_Selbmann_27	19431.9	23.73	24	40	40	8	0	1	4	35	Dry Valleys	Mt. Elektra	2018	Sandstone	-77.492	160.907	SRR22259458	PRJNA899286
FICUS_Selbmann_28	22618.4	30.36	22	47	47	6	2	1	9	35	Dry Valleys	Mt. Elektra	2018	Sandstone	-77.492	160.907	SRR22260514	PRJNA899287
FICUS_Selbmann_29	19593.5	25.59	37	63	63	5	1	1	6	55	Dry Valleys	Mt. Elektra	2018	Sandstone	-77.492	160.907	SRR22260522	PRJNA899288
FICUS_Selbmann_3	26785.2	30.95	25	40	43	3	0	0	4	39	Dry Valleys	Linnaeus Terrace	2018	Sandstone	-77.598	161.007	SRR22259399	PRJNA899267
FICUS_Selbmann_30	24651.3	26.64	19	35	39	4	0	1	3	35	Dry Valleys	Mt. Elektra	2018	Sandstone	-77.492	160.907	SRR22259459	PRJNA899289
FICUS_Selbmann_31	23033.3	26.09	21	46	47	5	0	2	0	45	Dry Valleys	Mt. Elektra	2018	Sandstone	-77.492	160.907	SRR22259513	PRJNA899290
FICUS_Selbmann_32	21231.3	25.97	22	39	39	12	0	2	1	36	Dry Valleys	Mt. Elektra	2018	Sandstone	-77.492	160.907	SRR22260526	PRJNA899291
FICUS_Selbmann_33	18757.6	23.6	19	40	40	5	0	0	5	35	Dry Valleys	Mt. Elektra	2018	Sandstone	-77.492	160.907	SRR22259520	PRJNA899292
FICUS_Selbmann_34	19460.6	24.92	27	48	48	8	0	0	3	45	Dry Valleys	Mt. Elektra	2018	Sandstone	-77.492	160.907	SRR22259492	PRJNA899293
FICUS_Selbmann_35	19868.7	25.25	31	59	59	7	0	1	4	54	Dry Valleys	Mt. Elektra	2018	Sandstone	-77.492	160.907	SRR22260515	PRJNA899294
FICUS_Selbmann_37	23457.1	29.78	24	58	58	6	1	1	9	47	Northen Victoria Land	Mt. New Zealand	2015	Sandstone	-74.179	162.515	SRR22259531	PRJNA899243
FICUS_Selbmann_38	21639.9	29.7	31	60	63	7	0	1	11	51	Northen Victoria Land	Mt. New Zealand	2015	Sandstone	-74.179	162.515	SRR22259486	PRJNA899244
FICUS_Selbmann_4	28359.1	33.09	16	28	34	4	0	2	4	28	Dry Valleys	Linnaeus Terrace	2018	Sandstone	-77.598	161.007	SRR22259398	PRJNA899268
FICUS_Selbmann_40	28132.3	26.67	5	6	6	0	0	1	0	5	Northen Victoria Land	Mt. New Zealand	2015	Sandstone	-74.179	162.515	SRR22259517	PRJNA899245
FICUS_Selbmann_41	20358.8	26.91	29	56	56	8	0	0	8	48	Northen Victoria Land	Mt. New Zealand	2015	Sandstone	-74.179	162.515	SRR22260518	PRJNA899246
FICUS_Selbmann_42	20352.4	25.64	4	14	14	0	0	0	1	13	Northen Victoria Land	Mt. New Zealand	2015	Sandstone	-74.179	162.515	SRR22259493	PRJNA899247
FICUS_Selbmann_44	28169.4	37.42	25	43	43	17	0	1	10	32	Northen Victoria Land	Trio Nunatak	2015	Sandstone	-75.482	159.591	SRR22260523	PRJNA899248
FICUS_Selbmann_45	31231.7	39.48	22	27	27	9	1	1	5	20	Northen Victoria Land	Trio Nunatak	2015	Sandstone	-75.482	159.591	SRR22259516	PRJNA899249
FICUS_Selbmann_47	24501.1	31.23	28	62	62	12	0	1	8	53	Northen Victoria Land	Trio Nunatak	2015	Sandstone	-75.482	159.591	SRR22259523	PRJNA899250
FICUS_Selbmann_48	20643.5	23.45	11	22	22	9	0	0	1	21	Northen Victoria Land	Trio Nunatak	2015	Sandstone	-75.482	159.591	SRR22260513	PRJNA899251
FICUS_Selbmann_49	22392.4	27.28	28	60	61	15	0	3	6	52	Northen Victoria Land	Trio Nunatak	2015	Sandstone	-75.482	159.591	SRR22259522	PRJNA899252
FICUS_Selbmann_5	19748	22.9	22	38	39	6	0	0	0	39	Dry Valleys	Linnaeus Terrace	2018	Sandstone	-77.598	161.007	SRR22259400	PRJNA899269
FICUS_Selbmann_51	21294	26.88	17	26	26	7	0	0	3	23	Northen Victoria Land	Trio Nunatak	2015	Sandstone	-75.482	159.591	SRR22259530	PRJNA899253
FICUS_Selbmann_52	27159	35	30	44	44	15	1	1	6	36	Northen Victoria Land	Trio Nunatak	2015	Sandstone	-75.482	159.591	SRR22260516	PRJNA899254
FICUS_Selbmann_53	17739.7	21.17	15	24	24	3	0	3	2	19	Northen Victoria Land	Unnamed Nunatak	2015	Sandstone	-75.662	158.876	SRR22259525	PRJNA899255
FICUS_Selbmann_54	17782.1	21.28	16	25	25	4	0	3	1	21	Northen Victoria Land	Unnamed Nunatak	2015	Sandstone	-75.662	158.876	SRR22260512	PRJNA899256
FICUS_Selbmann_56	32306.1	42.54	7	13	13	4	0	0	2	11	Northen Victoria Land	Unnamed Nunatak	2015	Sandstone	-75.662	158.876	SRR22259519	PRJNA899257
FICUS_Selbmann_57	26691.7	29.08	9	13	13	5	0	0	3	10	Northen Victoria Land	Unnamed Nunatak	2015	Sandstone	-75.662	158.876	SRR22260517	PRJNA899258
FICUS_Selbmann_58	28027.5	30.63	6	7	8	5	0	0	1	7	Northen Victoria Land	Unnamed Nunatak	2015	Sandstone	-75.662	158.876	SRR22259529	PRJNA899190
FICUS_Selbmann_59	23431.7	29	31	71	75	16	0	2	7	66	Northen Victoria Land	Pudding Butte	2015	Sandstone	-75.858	159.974	SRR22260527	PRJNA899191
FICUS_Selbmann_6	27194.7	33.57	25	45	46	10	0	1	8	37	Dry Valleys	Linnaeus Terrace	2018	Sandstone	-77.598	161.007	SRR22259514	PRJNA899270
FICUS_Selbmann_60	21210.7	27.35	40	77	78	13	0	1	9	68	Northen Victoria Land	Pudding Butte	2015	Sandstone	-75.858	159.974	SRR22260525	PRJNA899192
FICUS_Selbmann_61	25556.2	33.22	46	88	88	19	0	1	15	72	Northen Victoria Land	Pudding Butte	2015	Sandstone	-75.858	159.974	SRR22260530	PRJNA899193
FICUS_Selbmann_62	25090.5	30.75	48	96	97	21	0	4	7	86	Northen Victoria Land	Pudding Butte	2015	Sandstone	-75.858	159.974	SRR22259532	PRJNA899194
FICUS_Selbmann_63	23646.8	30.22	49	96	97	19	0	5	7	85	Northen Victoria Land	Pudding Butte	2015	Sandstone	-75.858	159.974	SRR22260521	PRJNA899195
FICUS_Selbmann_64	24472.1	30.19	16	32	32	6	0	0	3	29	Northen Victoria Land	Pudding Butte	2015	Sandstone	-75.858	159.974	SRR22260533	PRJNA899196
FICUS_Selbmann_65	20434	25.16	38	69	70	14	0	0	6	64	Northen Victoria Land	Pudding Butte	2015	Sandstone	-75.858	159.974	SRR22260532	PRJNA899197
FICUS_Selbmann_66	25399.7	31.65	10	17	17	4	0	1	2	14	Northen Victoria Land	Pudding Butte	2015	Sandstone	-75.858	159.974	SRR22260520	PRJNA899198
FICUS_Selbmann_67	18988.3	25.25	33	68	69	8	0	0	5	64	Dry Valleys	Linnaeus Terrace	2018	Sandstone	-77.598	161.007	SRR22260534	PRJNA899199
FICUS_Selbmann_68	20854.6	27.02	26	54	55	7	0	0	6	49	Dry Valleys	Linnaeus Terrace	2018	Sandstone	-77.598	161.007	SRR22259462	PRJNA899200
FICUS_Selbmann_7	20554.4	23.32	12	27	28	5	0	1	2	25	Dry Valleys	Linnaeus Terrace	2015	Sandstone	-77.6	161.083	SRR22259401	PRJNA899271
FICUS_Selbmann_70	19191.8	24	26	49	53	10	0	0	3	50	Dry Valleys	Linnaeus Terrace	2018	Sandstone	-77.598	161.007	SRR22260528	PRJNA899201
FICUS_Selbmann_71	20257	25.07	34	67	70	11	0	1	7	62	Dry Valleys	Linnaeus Terrace	2018	Sandstone	-77.598	161.007	SRR22259461	PRJNA899202
FICUS_Selbmann_72	20139.4	26.11	29	55	57	8	0	0	6	51	Dry Valleys	Linnaeus Terrace	2018	Sandstone	-77.598	161.007	SRR22259460	PRJNA899203
FICUS_Selbmann_73	16374.3	21.29	8	14	14	2	0	0	2	12	Dry Valleys	Linnaeus Terrace	2018	Sandstone	-77.598	161.007	SRR22260535	PRJNA899204
FICUS_Selbmann_74	21117.2	27.78	50	81	81	19	0	2	8	71	Dry Valleys	Battleship Promontory	2004	Sandstone	-76.91	160.935	SRR22259469	PRJNA899205
FICUS_Selbmann_76	16660.3	20.88	40	73	74	4	0	0	5	69	Dry Valleys	Battleship Promontory	2010	Sandstone	-76.91	160.935	SRR22259466	PRJNA899206
FICUS_Selbmann_77	19374.4	25.23	19	39	39	7	0	0	1	38	Dry Valleys	Battleship Promontory	2004	Sandstone	-76.91	160.935	SRR22260524	PRJNA899207
FICUS_Selbmann_78	34898	42.78	50	149	149	68	8	12	28	101	Dry Valleys	Battleship Promontory	2004	Sandstone	-76.91	160.935	SRR22259464	PRJNA899208
FICUS_Selbmann_79	26549.5	36.72	23	39	39	6	1	2	7	29	Dry Valleys	Linnaeus Terrace	2004	Sandstone	-77.598	161.007	SRR22259470	PRJNA899209
FICUS_Selbmann_8	23846.8	30.47	14	19	19	2	0	0	3	16	Dry Valleys	Linnaeus Terrace	2015	Sandstone	-77.6	161.083	SRR22259518	PRJNA899272
FICUS_Selbmann_80	20746	26.69	40	84	84	17	0	0	5	79	Dry Valleys	Linnaeus Terrace	2004	Sandstone	-77.598	161.007	SRR22259524	PRJNA899210
FICUS_Selbmann_82	18716	26.65	11	17	17	2	0	0	2	15	Dry Valleys	Linnaeus Terrace	2004	Sandstone	-77.598	161.007	SRR22259478	PRJNA899211
FICUS_Selbmann_84	16642.2	18.9	5	10	10	0	1	1	0	8	Dry Valleys	University Valley	2004	Sandstone	-77.875	160.739	SRR22260519	PRJNA899212
FICUS_Selbmann_85	20645.5	26.85	15	27	27	4	0	2	3	22	Dry Valleys	University Valley	2004	Sandstone	-77.875	160.739	SRR22259483	PRJNA899213
FICUS_Selbmann_87	19937.8	25.84	12	25	25	4	0	0	3	22	Dry Valleys	University Valley	2004	Sandstone	-77.875	160.739	SRR22259528	PRJNA899214
FICUS_Selbmann_88	19223.5	25.25	47	81	85	11	0	1	9	75	Dry Valleys	Battleship Promontory	2010	Sandstone	-76.91	160.935	SRR22259465	PRJNA899215
FICUS_Selbmann_89	20438	23.48	57	97	101	13	0	2	5	94	Dry Valleys	Battleship Promontory	2010	Sandstone	-76.91	160.935	SRR22259479	PRJNA899216
FICUS_Selbmann_9	23419.2	30.91	41	55	55	10	0	1	6	48	Dry Valleys	Linnaeus Terrace	2015	Sandstone	-77.6	161.083	SRR22259440	PRJNA899273
FICUS_Selbmann_91	22684.8	29.02	33	59	59	14	1	1	7	50	Dry Valleys	Battleship Promontory	2010	Sandstone	-76.91	160.935	SRR22259521	PRJNA899217
FICUS_Selbmann_92	16789.7	22.13	37	66	67	9	0	1	5	61	Dry Valleys	Battleship Promontory	2010	Sandstone	-76.91	160.935	SRR22259485	PRJNA899218
FICUS_Selbmann_93	20931.7	26.56	36	62	64	8	1	1	7	55	Dry Valleys	Battleship Promontory	2010	Sandstone	-76.91	160.935	SRR22260531	PRJNA899219
FICUS_Selbmann_94	19289.6	24.8	43	82	84	16	0	1	5	78	Dry Valleys	Battleship Promontory	2010	Sandstone	-76.91	160.935	SRR22259467	PRJNA899220
FICUS_Selbmann_95	22505.7	31.09	39	53	53	10	0	4	6	43	Dry Valleys	Battleship Promontory	2010	Sandstone	-76.91	160.935	SRR22259526	PRJNA899221
FICUS_Selbmann_96	18851.8	23	24	39	39	5	0	1	4	34	Dry Valleys	Battleship Promontory	2010	Sandstone	-76.91	160.935	SRR22259515	PRJNA899222
FingerMtnordMG_2	22838	27.77	70	133	133	25	1	2	11	119	Dry Valleys	Finger Mt.	2015	Sandstone	-77.911	161.577	SRR8416121	PRJNA513371
FingerMtsudMG_2	18429.9	23.1	52	98	98	12	0	1	8	89	Dry Valleys	Finger Mt.	2015	Sandstone	-77.755	160.745	SRR8416120	PRJNA513372
KnobheadnordMG_2	18162.5	23.06	42	85	86	14	0	3	7	76	Dry Valleys	Knobhead	2015	Sandstone	-77.91	161.579	SRR8420410	PRJNA513362
KnobheadsudMG_2	21266.7	25.26	41	73	78	16	0	4	5	69	Dry Valleys	Knobhead	2015	Sandstone	-77.911	161.577	SRR8420280	PRJNA513363
LinTernordMG_2	21827.4	29.74	34	68	68	10	0	2	6	60	Dry Valleys	Linnaeus Terrace	2015	Sandstone	-77.6	161.083	SRR8416103	PRJNA513373
Mars-1	22196	29.63	77	150	150	27	1	2	17	130	Northen Victoria Land	Mt. Bowen	2010	Sandstone	-75.75	161.083	SRR22405897	PRJNA905198
Mars-10	20115.9	26.13	68	142	142	16	0	1	14	127	Dry Valleys	Finger Mt.	2015	Sandstone	-77.7502	160.746	SRR22405896	PRJNA905198
Mars-11	21270	26.97	80	152	154	19	0	0	18	136	Dry Valleys	Finger Mt.	2015	Sandstone	-77.7503	160.746	SRR22405869	PRJNA905198
Mars-12	21766.2	28.4	76	134	135	20	1	1	13	120	Dry Valleys	Finger Mt.	2015	Sandstone	-77.7503	160.746	SRR22405858	PRJNA905198
Mars-13	22139.5	27.75	74	151	151	26	1	4	18	128	Dry Valleys	Finger Mt.	2015	Sandstone	-77.7502	160.746	SRR22405847	PRJNA905198
Mars-14	20562.6	21.83	28	60	64	7	0	1	6	57	Dry Valleys	Finger Mt.	2015	Sandstone	-77.7528	160.744	SRR22405836	PRJNA905198
Mars-15	21173.8	26.84	52	99	100	17	1	1	9	89	Dry Valleys	Finger Mt.	2015	Sandstone	-77.7528	160.746	SRR22405825	PRJNA905198
Mars-16	23288.8	26.69	71	134	134	12	0	0	7	127	Dry Valleys	Finger Mt.	2015	Sandstone	-77.7528	160.744	SRR22405814	PRJNA905198
Mars-17	20204.6	26.52	85	162	166	19	1	3	18	144	Dry Valleys	Finger Mt.	2015	Sandstone	-77.7529	160.745	SRR22405891	PRJNA905198
Mars-18	19994.1	24.37	52	122	122	8	0	1	17	104	Dry Valleys	Finger Mt.	2015	Sandstone	-77.7528	160.744	SRR22405880	PRJNA905198
Mars-19	20502.1	24.68	23	47	53	4	0	1	1	51	Northen Victoria Land	Schultz Peak	2015	Sandstone	-76.0156	160.893	SRR22405895	PRJNA905198
Mars-2	20887.9	26.18	68	146	146	31	0	2	11	133	Northen Victoria Land	Archambault Ridge	2010	Granite	-74.7407	162.676	SRR22405878	PRJNA905198
Mars-20	23435.2	29.89	54	100	101	15	1	6	9	85	Northen Victoria Land	Schultz Peak	2015	Sandstone	-76.0156	160.893	SRR22405877	PRJNA905198
Mars-21b	0	0	0	0	0	0	0	0	0	0	Northen Victoria Land	Timber Peak	2018	Sandstone	-74.172	162.429	SRR22405876	PRJNA905198
Mars-22	0	0	0	0	0	0	0	0	0	0	Northen Victoria Land	Timber Peak	2018	Sandstone	-74.172	162.429	SRR22405875	PRJNA905198
Mars-23	22521.2	27.6	58	132	134	29	0	6	18	110	Northen Victoria Land	Helliwell Hills	2015	Sandstone	-71.7935	161.996	SRR22405874	PRJNA905198
Mars-24	18120.3	22.59	53	105	111	18	0	7	4	100	Northen Victoria Land	Helliwell Hills	2015	Sandstone	-71.7317	161.376	SRR22405873	PRJNA905198
Mars-25	22864.8	29.52	41	71	71	13	0	0	6	65	Northen Victoria Land	Helliwell Hills	2015	Sandstone	-71.7297	161.388	SRR22405872	PRJNA905198
Mars-26	22299.9	28.66	85	179	180	37	0	2	15	163	Northen Victoria Land	Helliwell Hills	2015	Sandstone	-71.7297	161.388	SRR22405871	PRJNA905198
Mars-27b	23928.4	32.55	41	67	67	13	0	1	11	55	Northen Victoria Land	Helliwell Hills	2015	Sandstone	-71.7297	161.388	SRR22405870	PRJNA905198
Mars-28	23914.4	31.3	99	202	202	44	1	3	32	166	Northen Victoria Land	Mt. Keinath	2010	Granite	-74.5505	164.065	SRR22405868	PRJNA905198
Mars-29	23979.9	28.24	42	68	68	18	0	4	5	59	Northen Victoria Land	Mt. Dickason	2010	Granite	-74.3996	164.006	SRR22405867	PRJNA905198
Mars-3	21351.2	26.06	58	120	120	22	0	2	10	108	Northen Victoria Land	Archambault Ridge	2010	Sandstone	-73.6694	162.594	SRR22405866	PRJNA905198
Mars-30	22803.3	29.46	62	110	110	17	3	4	9	94	Northen Victoria Land	Mt. Dickason	2010	Granite	-74.3996	164.006	SRR22405865	PRJNA905198
Mars-31	21387.1	26.13	46	87	87	9	0	1	7	79	Northen Victoria Land	Mt. Burrow	2010	Granite	-73.6667	163.667	SRR22405864	PRJNA905198
Mars-32	0	0	0	0	0	0	0	0	0	0	Northen Victoria Land	Random Hills	2010	Granite	-74.01	164.367	SRR22405863	PRJNA905198
Mars-33	22433.9	28.59	77	196	196	39	2	2	15	177	Northen Victoria Land	Random Hills	2010	Granite	-74.01	164.367	SRR22405862	PRJNA905198
Mars-34	23979.9	30.74	60	112	112	22	2	2	11	97	Northen Victoria Land	Random Hills	2010	Granite	-74.01	164.367	SRR22405861	PRJNA905198
Mars-35	27185.3	27.16	27	74	74	13	0	0	7	67	Northen Victoria Land	Mt. McGee	2010	Granite	-75.6667	161.267	SRR22405860	PRJNA905198
Mars-36	20145.7	25.19	32	70	70	13	0	1	9	60	Northen Victoria Land	Mt. McGee	2010	Granite	-75.6667	161.267	SRR22405859	PRJNA905198
Mars-37b	23901.3	30.97	81	192	193	33	1	4	25	163	Northen Victoria Land	Harrow Peak	2010	Granite	-75.6667	161.267	SRR22405857	PRJNA905198
Mars-38	24675	30.7	90	192	193	50	1	1	25	166	Northen Victoria Land	Starr Nunatak	2004	Granite	-75.8985	162.593	SRR22405856	PRJNA905198
Mars-39	21297.4	26.89	47	107	107	23	0	3	12	92	Northen Victoria Land	Starr Nunatak	2004	Granite	-75.8985	162.593	SRR22405855	PRJNA905198
Mars-40	27528.4	33.15	29	61	61	24	0	3	10	48	Northen Victoria Land	Starr Nunatak	2004	Granite	-75.8985	162.593	SRR22405854	PRJNA905198
Mars-41	22732.3	28.84	82	165	165	29	0	2	21	142	Northen Victoria Land	Starr Nunatak	2004	Granite	-75.8985	162.593	SRR22405853	PRJNA905198
Mars-42	24366.8	29.8	60	121	122	34	0	1	20	101	Northen Victoria Land	Starr Nunatak	2004	Granite	-75.8985	162.593	SRR22405852	PRJNA905198
Mars-43	25191.5	30.76	44	102	103	23	2	3	12	86	Northen Victoria Land	Kay Island	2010	Quartz	-74.0704	165.317	SRR22405851	PRJNA905198
Mars-44	19439.2	25.93	63	122	122	25	0	0	11	111	Northen Victoria Land	Kay Island	2010	Quartz	-74.0704	165.316	SRR22405850	PRJNA905198
Mars-45	25687.5	32.64	78	230	230	56	3	7	19	201	Northen Victoria Land	Kay Island	2010	Quartz	-74.0705	165.316	SRR22405849	PRJNA905198
Mars-46	24472.8	30.37	79	183	183	42	2	2	22	157	Northen Victoria Land	Inexpressible Island	2010	Sandstone	-74.8893	163.745	SRR22405848	PRJNA905198
Mars-47	21675.8	29.47	30	68	68	5	0	1	11	56	Northen Victoria Land	Inexpressible Island	2010	Granite	-74.8893	163.745	SRR22405846	PRJNA905198
Mars-48	24661	31.07	45	89	91	17	0	2	14	75	Northen Victoria Land	Inexpressible Island	2010	Granite	-74.8893	163.745	SRR22405845	PRJNA905198
Mars-49	22150.4	28.98	89	165	167	32	1	1	20	145	Northen Victoria Land	Inexpressible Island	2010	Granite	-74.8893	163.745	SRR22405844	PRJNA905198
Mars-4b	20284.9	22.59	8	22	22	1	0	8	0	14	Northen Victoria Land	Finger Mt.	2010	Sandstone	-75.6914	160.433	SRR22405843	PRJNA905198
Mars-5	0	0	0	0	0	0	0	0	0	0	Northen Victoria Land	Ricker Hills	2015	Sandstone	-75.7041	159.228	SRR22405842	PRJNA905198
Mars-50b	22510.9	29.5	6	22	22	3	0	1	2	19	Northen Victoria Land	Inexpressible Island	2010	Granite	-74.8893	163.745	SRR22405841	PRJNA905198
Mars-51b	22220	26.97	30	58	58	14	0	2	9	47	Northen Victoria Land	Inexpressible Island	2010	Granite	-74.8893	163.745	SRR22405840	PRJNA905198
Mars-52	22057.2	29.68	27	66	66	7	0	5	7	54	Northen Victoria Land	Mt. Larsen	2010	Granite	-74.8844	162.166	SRR22405839	PRJNA905198
Mars-53	18834	26.88	43	100	100	7	1	2	6	91	Northen Victoria Land	Mt. Larsen	2010	Granite	-74.8844	162.166	SRR22405838	PRJNA905198
Mars-54	21012.4	26.51	61	121	121	25	0	3	9	109	Northen Victoria Land	Mt. Nansen	2010	Granite	-74.5364	162.565	SRR22405837	PRJNA905198
Mars-55	22610.4	27.1	17	30	30	5	0	0	3	27	Northen Victoria Land	Mt. Nansen	2010	Granite	-74.5678	162.244	SRR22405835	PRJNA905198
Mars-56	24614.4	32.93	56	107	107	24	0	0	18	89	Northen Victoria Land	Mt. Nansen	2010	Granite	-74.6286	162.594	SRR22405834	PRJNA905198
Mars-57b	20434.8	26.34	97	203	203	62	0	2	22	179	Northen Victoria Land	Vegetation Island	2004	Granite	-74.7842	163.66	SRR22405833	PRJNA905198
Mars-58	24086.5	31.24	107	226	227	62	1	5	31	190	Northen Victoria Land	Vegetation Island	2004	Granite	-74.7842	163.66	SRR22405832	PRJNA905198
Mars-59	19696.6	26.33	62	144	147	17	0	1	10	136	Northen Victoria Land	Vegetation Island	2010	Granite	-74.7842	163.66	SRR22405831	PRJNA905198
Mars-6	18418.5	24.83	36	54	54	3	0	0	4	50	Northen Victoria Land	Ricker Hills	2015	Sandstone	-75.7041	159.228	SRR22405830	PRJNA905198
Mars-60b	20296.1	26.87	53	111	111	16	1	1	5	104	Northen Victoria Land	Mt. Burrow	2010	Granite	-73.6667	163.667	SRR22405829	PRJNA905198
Mars-61	23924.1	28.64	55	111	111	25	0	1	14	96	Northen Victoria Land	Widowmaker Pass	2010	Granite	-74.9328	162.404	SRR22405828	PRJNA905198
Mars-62	16634.6	18.21	7	19	19	1	0	2	0	17	Northen Victoria Land	Widowmaker Pass	2010	Granite	-74.9328	162.404	SRR22405827	PRJNA905198
Mars-63	21142.3	24.16	32	95	96	17	0	0	6	90	Northen Victoria Land	Widowmaker Pass	2010	Granite	-74.9328	162.404	SRR22405826	PRJNA905198
Mars-64	23569.1	27.68	54	134	134	22	1	7	9	117	Northen Victoria Land	Widowmaker Pass	2010	Granite	-74.9328	162.404	SRR22405824	PRJNA905198
Mars-65	24491.3	29.92	19	52	53	9	1	2	4	46	Northen Victoria Land	Crater Circle	2010	Granite	-72.6033	169.349	SRR22405823	PRJNA905198
Mars-66	22846.8	29.94	86	194	194	40	1	1	29	163	Northen Victoria Land	Mt. Billing	2010	Basalt/Dolerite	-75.7033	160.908	SRR22405822	PRJNA905198
Mars-67b	21369.3	29.85	58	131	131	18	1	4	12	114	Northen Victoria Land	Mt. Billing	2010	Sandstone	-75.7053	160.914	SRR22405821	PRJNA905198
Mars-68	23999.4	27.68	9	25	25	3	0	6	2	17	Northen Victoria Land	Mt. Billing	2010	Sandstone	-75.7053	160.914	SRR22405820	PRJNA905198
Mars-69	22492.8	28.25	23	36	36	9	0	2	4	30	Northen Victoria Land	Mt. Billing	2010	Sandstone	-75.7053	160.914	SRR22405819	PRJNA905198
Mars-7	19271.8	23.69	23	36	36	10	0	5	1	30	Northen Victoria Land	Ricker Hills	2015	Sandstone	-75.7041	159.228	SRR22405818	PRJNA905198
Mars-70	22497.1	30.59	89	184	184	38	0	2	21	161	Northen Victoria Land	Mt. Billing	2010	Sandstone	-75.7053	160.914	SRR22405817	PRJNA905198
Mars-71	30323.2	36.31	35	59	59	14	0	5	4	50	Northen Victoria Land	Mt. Billing	2010	Sandstone	-75.7053	160.914	SRR22405816	PRJNA905198
Mars-72	17931	20.86	10	21	21	2	0	2	1	18	Northen Victoria Land	Mt. Billing	2010	Sandstone	-75.7053	160.914	SRR22405815	PRJNA905198
Mars-73	24189.9	29.87	26	70	70	8	0	2	5	63	Northen Victoria Land	Crater Circle	2010	Granite	-72.6033	169.349	SRR22405813	PRJNA905198
Mars-74	30906.8	38.33	13	33	33	5	0	1	4	28	Northen Victoria Land	Anderson Ridge	2010	Granite	-74.7142	162.618	SRR22405812	PRJNA905198
Mars-75b	20119.1	23.62	10	21	21	1	0	2	0	19	Northen Victoria Land	Pudding Butte	2010	Sandstone	-75.8667	159.983	SRR22405811	PRJNA905198
Mars-76	22171	27.65	23	62	62	8	0	6	2	54	Northen Victoria Land	Pudding Butte	2010	Sandstone	-75.8675	159.983	SRR22405810	PRJNA905198
Mars-77	0	0	0	0	0	0	0	0	0	0	Northen Victoria Land	Timber Peak	2010	Sandstone	-74.1703	162.426	SRR22405809	PRJNA905198
Mars-78	39555.6	42.4	2	5	5	3	0	0	1	4	Dry Valleys	Mt. Elektra	2018	Sandstone	-77.4917	160.907	SRR22405808	PRJNA905198
Mars-79	21109.5	29.19	80	155	155	28	0	2	11	142	Dry Valleys	Siegfried Peak	2015	Sandstone	-77.5787	161.787	SRR22405807	PRJNA905198
Mars-80	22618.5	30.7	105	211	211	34	1	3	24	183	Dry Valleys	Siegfried Peak	2015	Sandstone	-77.5787	161.787	SRR22405894	PRJNA905198
Mars-81	22194	30.51	112	216	219	50	2	5	24	188	Dry Valleys	Siegfried Peak	2015	Sandstone	-77.5777	161.788	SRR22405893	PRJNA905198
Mars-82	21613.8	23.38	7	13	13	0	0	1	1	11	Dry Valleys	Convoy Range	2004	Sandstone	-76.9659	160.766	SRR22405892	PRJNA905198
Mars-83	25268.7	27.15	20	26	26	8	0	1	4	21	Dry Valleys	Convoy Range	2004	Sandstone	-76.9417	161.079	SRR22405890	PRJNA905198
Mars-84	27337.7	32.84	65	140	141	29	1	5	16	119	Dry Valleys	Convoy Range	2004	Sandstone	-76.9659	160.766	SRR22405889	PRJNA905198
Mars-85b	21965.2	27.5	57	103	103	19	0	1	7	95	Northen Victoria Land	Inexpressible Island	1998	Granite	-74.8893	163.745	SRR22405888	PRJNA905198
Mars-86	23566.8	29.65	24	56	57	12	1	2	6	48	Northen Victoria Land	Mt. Billing	1996	Sandstone	-75.7053	160.914	SRR22405887	PRJNA905198
Mars-87b	24959.9	29.84	28	69	69	15	0	2	8	59	Northen Victoria Land	Anderson Ridge	1996	Granite	-74.7142	162.618	SRR22405886	PRJNA905198
Mars-88	22739.5	30.84	85	250	250	33	4	5	35	206	Antarctic Peninsula	Dufayel Island	2001	Basalt/Dolerite	-62.1661	-58.558	SRR22405885	PRJNA905198
Mars-89b	22274	26.13	48	131	131	15	2	7	15	107	Antarctic Peninsula	Machu Picchu Base	2001	Quartz	-62.1001	-58.5166	SRR22405884	PRJNA905198
Mars-8b	25456.1	28.8	8	15	15	4	1	0	1	13	Northen Victoria Land	Ricker Hills	2015	Sandstone	-75.7041	159.228	SRR22405883	PRJNA905198
Mars-9	19561	23.8	31	74	76	11	0	2	4	70	Northen Victoria Land	Ricker Hills	2015	Sandstone	-75.7041	159.228	SRR22405882	PRJNA905198
Mars-90b	24431.5	31.82	67	244	244	40	7	0	23	214	Antarctic Peninsula	Machu Picchu Base	2001	Quartz	-62.1001	-58.5166	SRR22405881	PRJNA905198
Mars-91	26986.2	29.69	8	16	16	1	0	1	2	13	Northen Victoria Land	Mt. Billing	1996	Granite	-74.8893	163.745	SRR22405879	PRJNA905198
Mars-92	0	0	0	0	0	0	0	0	0	0	Northen Victoria Land	Timber Peak	2018	Sandstone	-74.172	162.429	SRR22405883	PRJNA905198
Mars-93	21762.5	27.39	48	128	128	15	0	4	15	109	Northen Victoria Land	Vegetation Island	2004	Granite	-74.7842	163.66	SRR22405882	PRJNA905198
Mars-94	24130.2	30.81	65	125	125	29	0	1	15	109	Northen Victoria Land	Mt. Dickason	2010	Granite	-74.3996	164.006	SRR22405881	PRJNA905198
Mars-95	24542.4	29.23	17	40	40	5	0	5	1	34	Northen Victoria Land	Mt. Dickason	2010	Granite	-74.3996	164.006	SRR22405879	PRJNA905198
MtNewZealnordMG_2	23448.8	30.06	47	93	96	21	0	1	17	78	Northen Victoria Land	Mt. New Zealand	2015	Sandstone	-74.178	162.514	SRR8415976	PRJNA513366
PudButnordMG_2	0	0	0	0	0	0	0	0	0	0	Northen Victoria Land	Pudding Butte	2015	Sandstone	-75.858	159.973	SRR8416014	PRJNA513367
PudButsudMG_2	21684.5	25.6	31	67	68	12	0	5	6	57	Northen Victoria Land	Pudding Butte	2015	Sandstone	-75.858	159.973	SRR8415989	PRJNA513368
RickerHillsnord_2	19687.4	25.23	32	51	52	8	0	2	5	45	Northen Victoria Land	Ricker Hills	2015	Sandstone	-75.703	159.233	SRR8416227	PRJNA513359
RicNunsandstonMG_3	20196.3	24.4	43	99	99	12	0	1	7	91	Northen Victoria Land	Richard Nunatak	2015	Sandstone	-75.933	159.8	SRR8416240	PRJNA513360
RicNunsandstonMG_4	22343.1	28.97	56	102	103	20	0	2	15	86	Northen Victoria Land	Richard Nunatak	2015	Sandstone	-75.933	159.797	SRR8420386	PRJNA513361
SiePeanordMG_2	22660.9	30	62	115	115	20	1	1	18	95	Dry Valleys	Siegfried Peak	2015	Sandstone	-77.578	161.786	SRR8416030	PRJNA513369
SiePeasudMG_2	25979	33.97	79	136	136	38	1	2	23	110	Dry Valleys	Siegfried Peak	2015	Sandstone	-77.578	161.786	SRR8416043	PRJNA513370
TrioNunataknord_2	23115.3	28.28	41	80	81	26	1	4	5	71	Northen Victoria Land	Trio Nunatak	2015	Sandstone	-75.482	159.591	SRR8416241	PRJNA513376
UniValnordMG_2	17687.5	23.17	35	62	63	11	0	3	4	56	Dry Valleys	University Valley	2015	Sandstone	-77.874	160.739	SRR8416221	PRJNA513374
UniValsudMG_2	21404.1	27.31	71	139	143	19	0	4	16	123	Dry Valleys	University Valley	2015	Sandstone	-77.872	160.755	SRR8416226	PRJNA513375
